# Effect of repeated explicit instructions on visuomotor adaptation and intermanual transfer

**DOI:** 10.1101/2022.03.04.482800

**Authors:** Susen Werner, Heiko K. Strüder

## Abstract

The aim of the present study was to investigate the effect of repeated explicit instructions on visuomotor adaptation, awareness, and intermanual transfer. In a comprehensive study design, 48 participants performed center-out reaching movements before and during exposure to a 60° rotation of visual feedback. Awareness and intermanual transfer were then determined. Twelve participants each were assigned to one of the following adaptation conditions: gradual adaptation, sudden adaptation without instructions, sudden adaptation with a single instruction before adaptation, and sudden adaptation with multiple instructions before and during adaptation. The explicit instructions explained the nature of the visual feedback perturbation and were given using an illustration of a clock face. Analysis of adaptation indices revealed neither increased nor decreased adaptation after repeated instructions compared with a single instruction. Our data also show less adaptation with gradual than with sudden adaptation and less adaptation without than with instruction. These differences were pronounced at the beginning of adaptation; however, by the end of adaptation, all four groups reached similar levels of adaptation. In addition, we found significant group differences for the awareness index, with lower awareness after gradual adaptation than after sudden, instructed adaptation. Intermanual transfer did not differ between groups. However, we found a significant correlation between the awareness and intermanual transfer indices. We conclude that the magnitude of the explicit process cannot be further increased by repeated instruction and that intermanual transfer appears to be largely related to the explicit adaptation process.
