## Supporting information for "Effect of repeated explicit instructions on visuomotor adaptation and intermanual transfer"

Mean movement directions of each episode (baseline, adaptation, awareness test, refresh, intermanual transfer, and washout) of each participant and all groups (GNI, SNI, SOI, SSI).
Group	Baseline						Adaptation																									Exclusion		Refresh		Inclusion		Refresh		Transfer left Hand		Refresh		Washout
GNI	2.564984573	-1.648243499	-0.275830247	0.332588073	-2.017949035	-1.251569273	1.405468018	-2.56210513	-1.629086679	-8.036571373	-11.64537646	-12.79048506	-12.64837956	-18.77172705	-19.10846364	-23.77188933	-19.09032305	-26.05710649	-29.19539697	-38.52691981	-16.7370288	-31.26187537	-33.94593356	-41.09911279	-37.2674457	-51.56850073	-49.49618835	-41.5738765	-51.77034157	-52.57602417	-53.83866941	-42.90401647	-44.62828689	-35.34048532	-49.22847332	-33.70025867	-28.77637769	-37.53308943	-57.32483834	-16.51109828	-29.3062857	-1.181121945	-52.99954518	-45.39005073	-35.30189411	-21.82850815	-28.1237326	-41.58266361
GNI	3.191606136	0.136687449	-2.962705719	-1.863913522	0.478250208	-1.35717412	-0.822624377	-1.168984255	-1.63671498	-4.089437377	-3.697963095	-8.925944248	-7.437240704	-9.521770883	-5.520765369	-13.99208351	-24.20594798	-32.10727684	-36.97741292	-37.09819729	-41.45789576	-44.34537276	-47.15250303	-51.21420512	-50.89181943	-54.20214782	-47.99478702	-52.86230948	-56.58148709	-54.18739755	-59.41028273	-59.39932331	-59.96812171	-56.73631101	-55.27839704	-16.54623577	-16.27505881	-54.60684939	-61.64307761	-18.39356482	-16.93689955	-60.46267777	-62.86598366	-20.25379686	-4.380100581	-5.30568002	1.349428704	0.479136847
GNI	3.533757636	5.564660068	-2.91567921	1.877461315	-1.568760328	-0.361525542	0.013493708	-4.6128228	-5.064533836	-9.843464808	-10.38234273	-11.41473072	-14.84970642	-16.39051698	-19.12206275	-19.36950036	-24.19236982	-26.36972953	-26.04590384	-26.79546771	-5.236659425	-34.75289377	-16.80178817	-34.49033919	-37.18812556	-46.30120989	-37.45317661	-49.66968499	-50.90953162	-45.78600642	-45.5882263	-51.17246743	-48.00564836	-34.05040805	-50.2853284	-24.02721489	-22.192649	-60.97962873	-76.2672842	-37.5612688	-50.15399389	-50.61637318	-62.19275124	-31.05537926	-23.84946281	-11.83771089	-13.94898298	-16.43835897
GNI	-2.39903863	0.517371677	-2.599519168	1.173651343	0.944940749	0.231561858	2.310506905	-2.277515042	-7.871980709	-5.133734774	-10.72782621	-10.16998034	-12.18064732	-16.86282183	-16.6931666	-22.49119041	-20.10979088	-22.68863048	-28.05300344	-28.73524154	-34.6139503	-32.06760635	-39.40800461	-38.4205609	-48.87813733	-41.53009167	-45.74809895	-49.51728163	-47.41291164	-48.88074265	-50.23725674	-44.53995659	-40.85353674	-21.70138009	-37.55225073	-37.12398568	-25.98578804	-43.31455661	-47.6856335	-20.31275899	-27.12377287	-34.4754959	-39.4531736	-46.79744568	-33.41422056	-22.92624515	-22.53659091	-18.5644986
GNI	0.710401076	-3.898901655	5.912756402	-1.97247078	-1.998793001	5.809535357	7.757049813	-0.319772985	-3.806490053	-6.756658483	-18.16814423	-9.709579186	-8.393692517	-15.97108743	-16.11033853	-20.80453573	-10.39814109	-17.95957115	-30.63869931	-22.5397242	-49.07457905	-23.3715649	-25.34764958	-37.17687303	-29.88400412	-34.72060334	-27.81847343	-33.57197003	-22.75999124	-33.99568636	6.704024784	-35.31078012	-38.13250326	-39.71232383	-26.0375167	-30.07762422	-26.50451874	178.4357248	-30.09459952	-15.43683443	-25.45223794	-31.14409488	-33.02100883	-35.39335487	-32.13042248	-22.38973363	-11.76375371	-13.60523429
GNI	2.225469319	-2.065985996	-1.875400605	-1.550659069	-2.011699828	-2.737347372	-1.953443598	-0.260142539	-1.704900389	-5.46412835	-3.509326893	-8.984211216	-10.30403145	-10.66843981	-14.0862357	-18.15571677	-19.00476926	-22.21804416	-23.83300575	-28.26126982	-28.49389651	-39.36744564	-48.92445594	-45.1763945	-49.6034169	-48.82483613	-44.90021467	-51.85297833	-47.16407466	-57.0396982	-55.62196976	-34.12997441	-18.93599604	-60.72816202	-60.36658948	-43.16637349	-49.23902132	-23.41163259	-42.39706517	-14.23905068	-20.64100503	-47.32900271	-57.42666248	-28.63679149	-22.73232424	-15.62388224	-15.64871388	-18.94825433
GNI	0.178254573	0.465174001	-1.642140469	-2.173751225	1.235794697	1.680084102	-0.905219333	-1.170969924	-1.9741426	-4.616863297	-7.632987707	-12.97003969	-8.430788098	-15.20460318	-13.9282676	-19.64638403	-20.3233813	-18.98609776	-18.38985131	-19.27975061	-22.29448322	-22.97504565	-23.65693501	-27.98557901	-33.04757723	-43.48943068	-39.97256642	-39.24977226	-38.91623819	-48.31730405	-49.23202296	-42.11084897	-36.53505239	-45.36960932	-44.7538524	-40.01896502	-45.75955266	-34.31142557	-38.84693754	-5.723264268	-8.091070572	-32.48675567	-45.27123447	-37.72802493	-39.79149319	-34.40868003	-33.56847065	-26.16286554
GNI	2.664054187	0.379442051	-4.841249682	-0.143595876	-2.86323864	1.543879205	-0.447226627	-1.777756331	-5.869598258	-4.619967304	-9.978350382	-11.77501123	-9.171350694	-15.43097358	-17.93973727	-17.06705273	-25.72171822	-26.35855233	-25.25194552	-27.67406879	-20.45595534	-30.94133464	-36.46020089	-37.8397597	-41.21756279	-42.82747364	-52.39836642	-47.96922241	-50.67613445	-47.54551034	-48.08722972	-45.88476375	-35.23282881	-41.30262998	-45.95584284	-44.81621777	-49.4884261	-40.1667972	-43.30674988	-20.26511108	-34.9537939	-52.51846839	-51.85553508	-55.45498035	-34.65490985	-33.76244955	-29.36140533	-21.17935292
GNI	2.09918416	2.757327777	2.151445715	-0.27361436	1.268221339	-2.16973949	0.081608197	-1.887697788	-4.071369735	-9.993443904	-11.1184053	-9.038715258	-10.13151861	-15.349213	-15.48490588	-20.56384911	-19.87408688	-20.45845831	-22.22842848	-21.80735263	-24.78648032	-31.86075523	-31.1576743	-37.18544841	-36.28330966	-43.71923598	-43.65421414	-46.79240902	-35.47631843	-48.79821186	-44.88593199	-40.42019332	-31.6700628	-64.37720581	-56.94768961	-34.96950778	-46.87722813	-38.0583273	-42.32574879	-20.69995903	-36.04301313	-31.11562466	-51.21913572	-47.93211751	-32.67702936	-27.19682043	-22.77799373	-15.28125859
GNI	6.58266497	21.65358361	-3.541540318	7.291905759	16.57706238	3.331471206	5.858794686	-2.615366233	4.069723991	-0.790879347	-9.289636904	-11.57794551	-10.349137	-17.90343591	-14.12167913	-15.79511142	-21.95905221	-23.197504	-16.88131388	-21.6687299	-31.44456077	-27.751375	-34.50621243	-42.20808501	-31.33069936	-42.26438465	-46.4806529	-41.89342266	-40.83927308	-37.25419296	-47.36157671	-35.22981097	-8.652718986	-39.22207051	-40.38256436	-36.43567855	-45.92188371	-57.90428487	-49.89361026	-5.1623345	-50.62245943	-18.5973179	-34.66814388	-39.77739724	-28.61511147	-28.80024679	-25.1045859	-27.09575373
GNI	10.41297241	7.601374681	-17.9169905	-2.270817718	-4.191348905	0.270937809	-3.332152917	2.340777752	-9.791108939	-20.17830505	-2.965959311	-6.217018833	-3.216412527	-10.91339481	-7.913173024	-12.58353818	-15.21849198	-13.86011138	-24.9824481	-22.9527077	-21.72919101	-33.05658264	-23.1462679	-29.49668063	-29.04491997	-30.64557638	-30.98929598	-27.81228314	-36.49015127	-27.87004795	-33.35558688	-35.72842918	-28.39193894	-31.89282385	-41.77397376	-29.84532842	-35.18080371	-22.46352603	-70.59714014	-7.299760119	-24.92149097	-28.56635049	-29.66306307	22.36969749	-36.95464272	-24.43668462	-25.03466859	-11.92583171
GNI	-3.077771214	-0.748248195	4.732820602	7.150671208	-3.542187625	-2.134823852	2.200912157	-3.88393259	-6.263232309	-5.907376268	-9.916430302	-11.20085071	-17.66481387	-15.24882676	-20.74519632	-22.78543678	-19.55401339	-24.48419169	-31.37461994	-28.58349363	-32.60188575	-35.30506968	-35.99119783	-48.15521148	-41.36177737	-49.1512655	-41.3543345	-43.7471182	-46.99877148	-45.25035327	-43.0167172	-50.66833393	-42.10282521	-34.7466783	-42.15296878	-44.33599682	-31.39226846	-49.83443151	-48.59845661	-24.33967936	-27.78679294	-38.46965171	-52.83136482	-52.1069979	-29.83523221	-8.692723429	-12.9742167	-15.37061034
SNI	3.912249117	0.391138511	-0.240468095	-0.330041486	-1.105830694	0.942941902	-0.931703541	-8.34326193	-6.590745385	-5.252020811	-6.010723446	-7.933126197	-5.930579891	-8.357016168	-11.27643249	-12.77661824	-9.588979143	-14.25924063	-15.28703134	-17.65141299	-14.3957447	-17.49242135	-14.6140719	-18.57517159	-23.40535405	-25.92528857	-25.63618108	-28.77613588	-33.32896216	-32.59766451	-37.70152115	-24.94313547	-21.04683318	-18.95380569	-27.15641067	-24.61520404	-26.55681655	-27.24802849	-30.22246335	-16.90126209	-26.52963067	-22.67814614	-31.48327124	-29.32216466	-21.285262	-15.04012375	-9.573881206	-11.9615116
SNI	15.32904653	4.952964532	11.37821279	17.80346105	1.163866389	17.79862823	-52.94081819	33.24138904	-57.67970168	-48.89922685	-44.58416604	-51.29870182	-47.37387658	-53.72190134	-29.93728359	-52.15218776	-63.03854516	-43.40134447	-51.52369131	-57.02767957	-51.71243746	-55.88173241	-54.70864539	-47.52479529	-55.00877968	-58.40547167	-11.02402818	-57.47640311	-67.0073713	-69.97482564	-62.87398186	-32.0615259	-19.29085939	-49.77609717	17.18515493	-67.15623012	-67.20038894	-68.14117033	-45.86539529	-48.60815469	-53.98832312	-55.64756459	-64.50808363	-31.76070104	-30.63355699	-19.69988731	-15.97519374	-13.75938761
SNI	4.170053556	0.256086605	-1.080535012	-2.989861294	3.676800142	0.311211092	-71.2519748	5.133741177	-43.54607128	-162.694012	-0.171128495	-6.223569772	-12.69099863	45.35144326	1.066208784	26.37816829	7.20649336	-47.31087776	-38.06735017	-56.15381911	-61.25553322	-53.51593057	-65.30168017	-60.71715866	-52.04093877	-59.95500357	-53.71621072	-46.39474798	-61.29052382	-48.65706319	-56.28676591	-10.39479802	-7.221023133	-51.49145024	-53.74468558	-53.52547506	-49.5619444	-50.540696	-65.54810627	-7.325493459	-36.65024559	-52.81173013	-57.34420498	-13.94022214	-10.16708167	-10.2339865	-10.2339865	-10.2339865
SNI	2.129832828	-0.259305467	-5.878905267	3.090430294	1.872510692	-0.170519108	-16.33476366	-24.80944551	-31.45845649	-58.65839767	-59.61696949	-56.69456179	9.403693179	-54.90524827	-49.26318745	-51.69586747	-54.76654332	-45.15296945	-49.17280558	-25.50607079	-47.3277047	-51.78901312	-9.62823976	-44.27898395	-49.80858409	-50.22985633	-58.78655103	-56.0627486	-53.88501998	-56.31521987	-42.53888898	-26.20616834	-25.01997973	-23.22436199	-34.88319019	-50.04768527	-46.52061621	-52.10331809	-56.92442652	-11.36316026	-25.47803471	-34.58114626	-57.64509445	-34.82542384	-17.19271437	-15.37201597	-12.7901455	-10.65870445
SNI	3.895366228	3.034335549	-2.215444498	-2.617406582	-0.925395812	1.983841311	-14.24269738	-5.94327198	-2.859864137	66.29205049	-20.57308534	-62.62905183	-48.96395331	-56.80786242	-50.77584779	-55.77421857	-47.18951703	-37.41332969	-49.54392143	-36.43866481	-50.88517879	-57.79703481	-63.77923825	-50.78446813	-42.70728934	-62.41729568	-54.16183357	-40.23740014	-61.65129802	-61.3605187	-50.42928934	-15.35253169	-11.00128044	-54.76488393	-59.75424699	-62.33679243	-49.90179032	-59.92487223	-56.8339081	-45.56158194	-59.61237142	-65.68353377	-63.6755565	-20.44528711	-11.22563572	-11.31385567	-6.485975267	-5.587990098
SNI	7.357532084	5.303244691	2.826260865	5.700746012	-4.50448608	42.41022127	-49.51123505	-76.95810117	-74.1385432	-83.3863233	-87.64068748	-84.91713825	-86.17590481	-77.59889561	-97.89883573	-94.95274518	-57.43717097	-57.89402686	-95.94191825	-91.95398514	-87.96605204	-86.36910345	-99.30560897	-87.21855034	-92.29825191	-104.8059739	-104.083446	-81.85433242	-86.98302457	-106.41309	-105.9169163	-91.78166047	-93.75987662	-89.97432147	-111.0231233	-86.54449459	-18.56152176	-25.57894569	-26.40359803	-31.55833147	-38.22963543	-29.14804261	-33.94825874	-29.16467092	-13.66752752	-21.04803334	-16.43348618	-8.653191942
SNI	-1.008343103	11.50169199	-9.784015173	-7.201972187	0.981640579	1.242142936	3.586573673	-2.029586275	-12.84531643	-10.54203688	-16.90850354	-23.2749702	-4.917267178	-12.1749342	-14.70908542	-52.07140104	-8.21480905	-12.0093534	4.552300884	-9.556858652	-11.96865901	-12.98042121	-24.10610281	-18.49722054	-68.64428534	-15.96526484	-12.99114846	-11.38269098	-9.08326239	-11.95300134	-10.88006471	-16.06834287	-15.10247889	-16.22917421	-18.28380397	-15.04521998	-17.90818686	-15.62441788	-6.58358619	6.908730739	-12.08579439	-9.887733094	-16.4808639	-16.93032181	-10.88352981	-12.6875216	-17.23274333	5.387620633
SNI	-1.352167739	-2.801867877	1.066084646	-8.1206272	-11.43994911	-3.004538891	-6.610517885	-7.021281198	-15.5441791	-18.80634713	-25.7139681	-42.05700723	-57.87819024	-3.139347806	-29.12070428	-33.68972566	-43.31313499	-33.64301901	-34.56781007	-29.97181553	-28.8222305	-38.88254276	-40.85404066	-35.89754612	-42.86397422	-38.25051288	-40.47105036	-39.59827857	-38.74418954	-49.35919829	-39.7222664	-39.76077107	-44.06625798	-44.45452242	-45.80917382	-41.59468496	-35.38793782	-36.62217521	-42.49623205	-12.38072247	-15.43073447	-18.45501753	5.532585495	-47.34962898	-31.53665988	-29.0989898	-22.57963054	-19.35385083
SNI	-1.157228782	0.501908756	-0.282333272	-3.291129031	-2.318637079	-0.832179078	15.82031801	-60.71792384	-66.23083799	-51.7477512	-63.02678122	-59.52478102	-47.26742937	-39.47140963	-39.73649333	-65.81753355	-46.84430019	-39.99685752	-49.43100089	-39.86533765	-50.06635455	-45.3410488	-53.88442037	-52.94630574	-47.7906479	-57.58311748	-56.16223343	-47.25159918	-49.57905157	-48.40305214	-51.62605246	-58.07782004	-46.95433651	-51.14118106	-54.68617477	-55.28170093	-34.19844277	-50.49863088	-46.65293134	-43.70185201	-38.95203755	-47.74909161	-56.12848965	-33.13968462	-26.84613514	-27.30693885	-24.74789012	-26.0525424
SNI	1.249059507	1.383713308	-6.025004236	-4.843710793	0.822607097	2.520872009	-10.9518324	-15.07315175	13.1116052	-18.91374784	7.877826512	-7.01746705	-35.06937287	-19.50842516	-32.43345191	-33.65541355	-29.12704796	-23.95729932	-40.56329161	-35.40698114	-47.14387351	-44.12740168	-38.42635594	-43.73704707	-29.08095679	-38.42875434	-35.04593672	-33.35185012	-58.16080336	-43.6666659	-61.27187995	-60.45370764	-49.47227842	-51.27156171	-56.9823189	-29.18122921	-22.34995032	-28.54630219	-34.76577151	6.087976357	-39.06712989	-47.37927903	-55.59247823	-28.75407738	-1.703280175	-2.637546626	-8.991976711	-1.010667267
SNI	2.17849501	3.427123625	-5.640049681	18.75203638	10.45079955	12.07431994	58.61820002	-22.67514238	-28.58909052	-30.93704282	-33.29741138	-20.1766425	-30.76000547	-28.06813998	-14.73590147	-49.27976065	-37.00458462	-28.1455631	-52.66010756	-46.35327235	-47.47840077	-32.66497683	-42.21604909	-30.88732043	-51.09624025	-47.69239035	-55.02947396	-47.60873952	-53.00956467	-69.2693487	-59.50629695	-17.04364566	-9.284766933	-11.62789737	-17.76161149	-14.66193153	-38.33189475	-62.46448308	-53.56201824	-18.61035376	-36.82236871	-32.48758079	-30.00476653	-24.40926493	-22.0199498	-12.20026331	-11.81680707	-8.767671733
SNI	3.800104639	5.535510637	19.83913438	-1.595589317	1.711585203	0.807506441	-114.1891256	-37.34289621	-85.71301822	-85.39106444	-30.15193731	-50.59774689	-48.15521791	-51.58935781	-47.51026241	-55.79536982	-42.33976249	-51.87353349	-45.78584131	-29.25637839	-47.87782094	-22.79647786	-27.10832718	-54.15642991	-47.5030261	-47.7193334	-49.5961541	-53.92260341	-56.44633936	-53.45679784	-34.31203552	-48.48365143	-49.13401977	-45.83518645	-50.30470869	-13.76967685	-3.762165076	-39.56399673	-51.57963666	-47.24878079	-48.42744886	-50.68322035	-50.67195985	-10.98303592	-4.856719473	-4.090600256	-2.258823473	0.538998731
SOI	3.247228402	2.397025949	0.594228143	1.124643749	-0.037516975	3.024133819	-58.75541045	-60.76107218	-62.93042039	-59.50398118	-57.86476002	-57.59798885	-54.97773976	-50.85044977	-54.33524864	-49.39785514	-51.93526159	-59.37869116	-54.35991633	-58.09037056	-68.38225938	-59.97757842	-59.51899329	-62.77037539	-58.36821355	-58.98980167	-59.50661026	-64.80309952	-65.01575948	-65.01152082	-66.75795848	-16.95992499	-19.83825703	-48.57512243	-57.18732702	-36.919659	-26.93631797	-61.19514196	-66.54265409	-5.477828736	-21.32213523	-43.95747396	-61.82522192	-42.99650955	-24.14911066	-18.44453174	-12.98266595	-12.53135729
SOI	-0.847094276	3.867115052	1.592262525	24.30221488	14.82175951	1.147441571	-16.24470132	-28.10275617	-36.40928952	-43.21679195	-49.86473007	-52.08318299	-55.2913165	-54.54306049	-47.74703983	-47.85639002	-45.51410453	-39.01611022	-53.4209898	-45.37116858	-21.28763177	-60.00692243	-116.5967042	-51.99480796	-55.95179709	-23.46241161	-44.24921527	-56.83911174	-49.82889324	-48.86108427	-54.10976614	-6.984993009	2.316846862	-28.16408189	-56.53293473	-49.89449135	-41.46088093	-54.95144761	-58.63693979	-18.04749907	-12.4309695		-19.26510266	-19.22086685	-16.54899107	-11.30311512	-13.2269986	-6.748111863
SOI	5.632463241	7.52423671	-0.784317986	-0.006107253	-1.599856032	1.725594386	-20.43623623	-2.06574738	47.74399905	5.409308984	-24.57473694	-31.72975533	-27.60508815	-21.03196244	-22.30654061	13.83176942	-31.33095034	-23.32000294	-32.2318619	-21.62308869	-44.77825781	-42.15839196	-44.06757146	-51.83568986	-45.31385935	-42.60739558	-44.49985919	-45.66406034	-43.26265841	-54.91796806	-45.72238421	-42.98998269	-43.84961133	-43.71074286	-47.97224557	-31.08646886	-24.37202858	-29.17069204	-36.54790836	-14.56851208	-11.62128608	-40.00094691	-49.30606407	-27.20836127	-25.62561097	-16.15488847	-14.41550468	-10.1183932
SOI	4.849943642	3.504800258	-6.221767782	-1.492693825	1.820408037	-0.874959589	-0.598033504	-6.303984409	0.214150086	20.78965962	40.50927644	15.46501078	-12.39756546	-28.7462518	-30.7207593	-66.89854762	-41.38171529	-67.22441258	-52.84861244	-62.80476388	-63.52736753	-62.52775422	-51.6870407	-47.65245523	-64.41542064	-60.2223985	-64.37705218	-44.629914	-58.88121555	-67.56623363	-61.48479764	-17.02624186	-14.39737752	-15.18175263	-57.2178503	-68.83495213	-51.48884682	-57.03798653	-45.72157306	-46.87204297	-50.82179819	-42.21632411	-47.95516294	-26.09584961	-20.80637662	-16.36846728	-18.12123307	-12.65294401
SOI	-0.825406467	1.41786045	2.622580579	2.121881367	4.058843103	0.693386117	16.81897471	-8.305946222	-24.50303101	-28.93404166	-21.50356411	-31.8300672	-7.660729833	-50.0612393	-44.4738541	-34.92734768	-30.41360455	-10.36981209	-34.76168078	-27.53288424	-48.2337645	-26.0627538	-54.91738567	-56.1968909	-68.97859155	-52.77025006	-29.71144469	-72.32413297	-74.65496444	-46.42662416	-60.48714101	-43.40593642	-40.38574016	-50.75440443	-42.75598324	-46.84027628	-44.78097494	-39.29733909	-48.80061078	-5.927960719	-4.850544348	-26.6479746	-47.25380412	-22.37647108	-19.8272923	-17.27517469	-11.22140205	-13.22541707
SOI	-4.323824863	-3.605824059	4.244172486	-3.631189818	-1.763642006	-1.763642006	-3.60075089	-9.792651121	-17.1619097	-14.01113066	-30.75202629	-27.02539226	-22.68944533	-7.240399164	-24.36786111	-54.15512396	-44.67123795	-32.50257599	-38.99294067	-36.82407206	-41.74000939	-38.93042638	-38.3736979	-55.23858824	-48.8811653	-52.13563177	-48.83771833	-42.02411489	-51.97815247	-64.60777359	-46.99039445	-58.06657626	-62.90391394	-72.44349993	-56.51798211	-30.18101648	-41.70431394	-38.10789339	-50.82640744	-26.77078036	-30.49623669	-54.4251436	-58.28810799	-42.33363057	-32.01739604	-31.76946576	-25.71578443	-23.94185358
SOI	-0.724193028	1.39733758	-0.342877579	-4.485977902	-0.699614403	0.499454177	-49.71501875	-65.47893949	-56.76620754	-77.97637542	-66.60126705	-70.52296832	-67.22160212	-71.57904928	-69.31453769	-62.33171659	-61.30156646	-60.34477321	-65.72409037	-71.45732746	-67.37912315	-65.7494367	-66.51520794	-80.88570763	-78.37028006	-77.9227366	-82.408024	-74.01191756	-60.80010098	-61.15255792	-68.65150509	-51.01334657	-56.0354053	-51.65611904	-47.35809956	-31.59670336	-45.93358772	-39.03250465	-43.2104571	-8.957720709	-50.93628578	-56.96365956	-52.06289721	-52.27967252	-21.25168464	-24.89770354	-30.45082722	-28.59118001
SOI	-2.414618464	3.205084679	-3.629683253	1.886938274	-4.92313342	-3.086174204	-14.31852997	-25.55088573	-82.78744291	-73.24169009	-97.05755338	-121.8723925	-98.4709501	-113.7326142	-122.5793622	-45.46697751	-100.7157038	-44.86317545	-35.42064185	-41.19431117	-29.47380983	-37.92894167	-38.47796482	-29.71315347	-42.03345533	-24.5972041	-39.09248513	-22.73682291	-39.53460181	-48.36612454	-42.49053737	-53.59689281	-68.28796598	-58.57314507	-52.71753199	-54.43648725	-34.15566669	-31.44290044	-36.01608871	-14.7840089	-24.37282568	-39.43159377	-49.09362038	-56.10292286	-34.63692355	-12.70520744	-35.03425049	-26.80456356
SOI	-6.786937458	9.172993204	-11.0475576	3.427138696	-2.644813329	1.026793655	-52.79514963	31.91403074	-86.44242951	-25.75894812	-58.66825773	-49.6925279	-56.60348797	-46.97875753	-46.7140045	-76.89800751	-68.08098953	-32.73374798	-71.89713865	-55.19253741	-52.71727315	-54.39842512	-54.46558703	-45.88213185	-55.41682904	-52.13471074	-10.46249033	-51.15789811	-14.38253697	-40.2254226	-59.75479077	-71.54910248	-59.36683329	-42.28484611	-83.58792036	-11.20951281	-13.94270972	-33.3747471	-41.34166561	-15.59681594	-68.83526581	-61.32501273	-32.67741222	-19.2219851	-36.07337498	-33.56280029	-31.05222559	-15.34728447
SOI	4.209039343	4.516553487	-4.175965818	3.581402279	-0.248189189	-1.102373792	-49.97705044	-68.06168662	-59.34899302	-51.79339466	-52.26627307	-65.63316155	-64.11727965	-75.53707009	-62.64339057	-59.00719445	-64.78494189	-62.6250029	-53.65236074	-56.66908752	-65.52558233	-65.06087889	-69.43789265	-64.99531866	-67.70157444	-62.49917022	-62.0668156	-64.53991913	-66.75404736	-63.0695301	-65.49170262	-62.83419254	-65.25473039	-61.32241072	-66.65111462	-9.312200805	-8.252928478	-45.92283254	-56.24214165	-50.40488343	-64.8691291	-63.25433429	-65.79316701	-23.22035797	-9.962267747	-11.86890298	-9.799775667	-5.062900202
SOI	-1.064183305	-4.466265258	1.996398586	-1.859390186	-0.994523048	0.189128575	-58.12525346	-53.67445169	-68.27795264	-38.33285587	-54.02500264	-41.70409949	-63.34866536	-51.78698701	-67.60668272	-55.53168702	-38.67007196	-51.28390526	-58.20321724	-54.39357057	-63.39014043	-65.58762072	-56.96686711	-46.74558529	-49.92706457	-47.87548932	-50.68165956	-56.73457119	-47.01349845	-53.32277792	-55.5007492	-20.81681654	-18.78509299	-20.05454486	-37.6867894	-69.81815431	-66.95428138	-64.03615414	-46.50137581	-68.12007258	-74.23608176	-64.66972758	-59.36732931	-38.12220278	-34.63439772	-36.70769916	-29.71017456	-22.82739357
SOI	-0.407060845	-0.291746551	-0.565798509	0.618247467	1.113074548	1.205211104	62.80303881	2.353061399	-2.012341171	-55.96531434	-34.4662213	-55.85517576	-56.17320178	-58.58781531	-64.04711953	-64.03862428	-63.74286095	-62.06142642	-65.69672095	-65.5385404	-60.41899932	-62.62975519	-64.24502788	-63.16753757	-64.76836745	-55.56536891	-62.29473612	-56.77243937	-55.1130406	-52.85213787	-57.20024334	-17.56100386	-8.341115495	-45.50965204	-62.99187477	-66.78854029	-56.98792533	-67.21547242	-63.32975805	-51.69441084	-56.06593666	-60.40862658	-66.8807538	-19.46737182	-13.9477818	-9.216657535	-8.823488061	-9.092653852
SSI	3.141142321	-1.585136972	1.746070285	2.479657786	2.877012278	6.221412429	-60.72498877	-39.58886362	-24.20892497	-43.774491	-38.48876935	-45.09635423	-35.93281141	-68.17918547	-39.96048969	-44.82511672	-53.39386394	-49.40777887	-48.11921574	-45.59313045	-48.1332805	-48.36785326	-53.05368164	-47.93112086	-53.16414766	-52.85376872	-50.65910795	-53.97142475	-54.21954097	-43.8999182	-50.97300336	-17.31874665	-12.63178803	-54.50239753	-56.47707516	-54.51473677	-55.52636713	-65.93320127	-65.67228538	-7.416904447	-19.57241057	-61.16275719	-65.06366229	-24.2490139	-18.96126739	-12.36946669	-11.37452393	-12.30458139
SSI	2.274792016	3.629235073	-0.561988276	-4.332433081	1.822970867	0.800333823	-55.52268062	-72.35052781	-70.6214284	-66.17818006	-67.60541034	-60.58184457	-65.62314673	-54.58617072	-56.97994771	-49.5391425	-54.87847322	-54.19376323	-53.63281529	-55.48090876	-55.7421425	-46.85566751	-49.14265808	-53.13178629	-50.40407847	-50.0683896	-51.53334615	-53.62718979	-59.12482073	-51.58249604	-50.78706194	-17.35709945	-17.95999662	-40.73179906	-45.42180922	-49.28998896	-56.97189427	-55.68149993	-61.76899059	-39.3270976	-48.86279721	-53.0762684	-61.21605076	-25.25814383	-0.030605624	-9.909588814	1.302200045	5.33138957
SSI	0.756364183	4.932207668	4.304034614	-0.938741438	-2.526176481	5.129367233	33.40422993	-3.303312628	-22.14832206	-33.26977874	-32.20478605	-34.15120795	-31.94578409	-37.17406135	-34.74452612	-38.24461987	-44.6323166	-45.1645452	-35.34281437	-41.71671836	-50.56776343	-45.2283995	-46.48452579	-51.94709808	-51.80332473	-48.55318053	-51.37434486	-51.68106248	-47.96376156	-47.37358032	-46.39492981	-40.06371928	-43.88359574	-39.94503678	-39.81505375	-50.69316238	-49.42606046	-45.85101283	-47.36440476	-8.94455273	-15.58848519	-20.63780157	-46.80443354	-47.45691181	-37.76467289	-36.08690321	-31.52182751	-21.94583696
SSI	-35.34017089	-1.157657348	-4.953713311	-3.509507436	-7.212253058	-7.212253058	36.0891838	5.102565131	-8.556938356	-37.41728401	-37.00164945	-17.40780811	-31.89287406	-34.68498017	-57.95399382	-56.86660717	-51.1610937	-61.10588705	-44.44829387	-63.78851391	-37.52806824	-51.90759159	-60.38154553	-90.0525355	-52.95894907	-56.26715307	-58.36318032	-54.96123961	-58.57330332	-58.16198912	-52.25263789	-57.18396916	-58.98415038	-63.15356377	-75.20613238	-53.76442842	-26.87619103	-38.93311089	-38.57037691	-0.560468562	-24.98881125	8.76251481	-48.26663418	-43.966694	-28.32273706	-17.45876447	-27.0216821	-27.06234356
SSI	0.518619694	-3.002353645	-2.710502499	-4.079321443	-2.17289591	-4.980388583	-63.52406634	-125.8306655	-50.09639589	-61.18021448	-61.57943193	-50.51512527	-40.03756895	-53.61821765	-36.80191405	-68.54181712	-48.14887036	-55.80613054	-20.50759697	-42.68481218	-48.24546116	-42.04308888	-36.24427102	-40.63588752	-53.90363201	-45.19268576	-49.15720123	-41.78555481	-43.03733778	-45.07981806	-65.78552992	-58.59020641	-54.77087919	-56.8303854	-47.07198242	-29.64959372	-17.13198659	-36.28328832	-38.65371261	-7.971332025	-20.61663091	-46.36836177	-38.57086528	-38.57086528	-30.77336878	-10.22549503	-1.975879487	-9.462950842
SSI	7.098321064	0.136626512	-4.998914295	5.829194237	0.518943602	-0.362111457	-62.60664443	-35.03998963	-22.90426389	-35.67162229	-69.49139916	-44.76866969	-42.8344297	-13.37329827	-19.99096837	-24.44280059	-57.40960932	-15.53831618	-11.71412294	-44.6367838	-48.11536658	-66.00122372	-52.58472779	-42.96493659	-40.85677217	-67.77162213	-34.83965634	-33.2970156	-37.33830687	-49.92706309	-37.54460411	-52.27064336	-34.69589633	-43.2024983	-44.13477762	-39.10597195	-25.10945108	-52.81370958	-35.94992823	-26.70264189	-12.39109404	-46.58968215	-31.18984456	-21.16426981	-35.25561478	-18.47077396	-32.96039218	-3.931127888
SSI	-2.189053036	-6.328974293	4.578205558	-9.10792568	-0.499464087	0.220934838	-39.35798466	-31.60393956	-50.0300607	-43.25720975	-57.12000989	-50.8967096	-26.22697826	-38.8797515	-35.39362698	-47.45309594	-45.35238349	-44.92930213	-40.06941553	-28.39741919	-42.73714474	-27.82108176	-49.08923544	-38.18073726	-51.47381264	-46.18626413	-49.31507189	-62.07603399	-35.43927013	-50.85793527	-41.58426052	-54.1802028	-61.89708387	-48.59572936	-48.09527298	-45.88942247	-33.67323547	-47.40567926	-50.06732804	-25.37919828	-25.56211582	-32.33909737	-42.16528062	-44.59998	-39.27858522	-23.31328353	-26.73771664	-22.43477404
SSI	9.189277263	-0.71559034	-8.217408916	-6.250721692	8.37761629	4.806980065	-61.60958969	-85.6458103	-52.87775593	-79.10525383	-73.23234156	-70.40329361	-67.75101299	-54.66598483	-69.49316056	-66.76575079	-57.04966813	-26.84299469	-61.06851734	-52.7029119	-37.39591073	-52.73931721	-46.23546933	-32.44204891	-45.27458318	-44.48073191	-67.99194271	-63.70647022	-66.02985888	-40.04493182	-36.3552939	-29.32135948	-34.07109489	-30.29641756	-39.81652111	-71.35193254	-53.41571713	-45.95914075	-41.00154906	-21.41880773	-12.92981887	-38.75948045	-51.4255575	-31.51024285	-29.05803007	-14.30769651	-20.69284829	-15.36579831
SSI	-0.805877546	0.497156317	6.159021272	-2.671277556	-4.079574353	0.06901673	-61.84050159	-52.677361	-53.48351284	-52.69192976	-56.67951133	-41.06639974	-53.80328913	-40.93076533	-48.21649653	-54.5766864	-57.10673918	-53.27334622	-59.16110331	-57.73472563	-64.21094892	-55.70902109	-60.2099595	-55.01248609	-49.45973726	-67.0477407	-35.91194209	-42.35110222	-57.1987068	-44.5984639	-55.98732931	-36.73525845	-26.82228836	-24.21547173	-25.1970655	-37.61644842	-35.36360627	-28.76724439	-35.66538459	-14.98362992	-21.09388465	-60.09211948	-44.95569335	-35.64391876	-29.78436025	-17.69594059	-18.06982024	-24.31821376
SSI	0.805771725	4.796277233	0.655940574	4.302342582	-1.00596037	1.197668414	-58.76278765	-62.11864776	-70.92729145	-66.84148487	-62.38706965	-54.25370602	-59.42564179	-72.95528784	-72.8510825	-71.38798759	-74.17516964	-78.31337665	-81.2331616	-63.81093616	-50.38070856	-69.54529036	-62.86001741	-70.76385592	-66.39069693	-72.18395001	-74.51775365	-73.23419327	-75.03388904	-71.20546039	-68.05429771	-77.06849768	-72.56738045	-73.32504372	-75.67596508	-17.68457316	-17.59675399	-66.2103181	-78.37455578	-63.50750028	-57.60642141	-74.13056924	-80.58840076	-24.2558044	-16.1520701	-11.44558115	-7.731219537	-5.254490052
SSI	5.349897929	-8.243283117	-2.174520547	-3.196048269	5.005747679	-2.024487879	-42.30640244	-23.37974168	-62.14112472	-54.71120771	-50.08155942	-43.3778236	-53.84877551	-51.01951606	-57.1583791	-64.10487006	-55.33324113	-74.15063973	-51.78401453	-56.96008202	-62.7609007	-57.96569283	-55.71637913	-48.44132051	-64.82838227	-60.60435271	-55.39615412	-58.60936693	-52.78547352	-49.86744844	-43.97694276	-49.93840179	-46.74838662	-47.38036392	-58.86912269	-18.54920044	-14.77566156	-54.78488354	-48.34261265	-45.7068713	-33.82175051	-48.46611886	-57.74412021	-9.496861973	-5.819796463	-6.200448259	-2.627567381	-3.360732181
SSI	3.895366228	3.034335549	-2.215444498	-2.617406582	-0.925395812	1.983841311	-14.24269738	-5.94327198	-2.859864137	66.29205049	-20.57308534	-62.62905183	-48.96395331	-56.80786242	-50.77584779	-55.77421857	-47.18951703	-37.41332969	-49.54392143	-36.43866481	-50.88517879	-57.79703481	-63.77923825	-50.78446813	-42.70728934	-62.41729568	-54.16183357	-40.23740014	-61.65129802	-61.3605187	-50.42928934	-15.35253169	-11.00128044	-54.76488393	-59.75424699	-62.33679243	-49.90179032	-59.92487223	-56.8339081	-45.56158194	-59.61237142	-65.68353377	-63.6755565	-20.44528711	-11.22563572	-11.31385567	-6.485975267	-5.587990098
